# Environment and physiology shape antiphage system expression

**DOI:** 10.64898/2025.12.14.694197

**Authors:** Lucas Paoli, Baptiste Laruelle, Rachel Lavenir, Arthur Loubat, Florian Tesson, Baptiste Gaborieau, Aude Bernheim

## Abstract

Bacteria and archaea encode on average ten antiphage systems. Quorum sensing, cellular, or transcription factors can regulate specific systems (CRISPR-Cas, CBASS). Yet, a systematic assessment of antiphage systems expression patterns is lacking. Here, we combine publicly available RNA-seq data from 14 different species with an original RNA-seq dataset of 15 *Escherichia coli* strains across six environmental conditions and two growth stages. Using this data, we explore the transcription patterns of 236 antiphage systems from 81 types. Defense system expression is variable along environmental, physiological, as well as spatial gradients, and can correlate with cellular physiology and mobile genetic element activity. We identify antiphage systems as cohesive but complex transcriptional units, find coordinated expression of defense islands possibly underpinned by local regulators, and demonstrate the functional relevance of differential expression in native systems. Together, these results suggest that environmental and physiological factors regulate prokaryotic immunity and may prime bacteria for infection.

---

Bacteria and archaea harbour a vast repertoire of antiphage systems to resist infection by virus and other mobile genetic elements. With the recent discovery of more than 200 antiphage defense systems^1^, prokaryotic genomes are now thought to encode an average of at least ten such defenses^2^. A number of these prokaryotic antiphage defenses are evolutionarily related to eukaryotic immune proteins^3–5^. In eukaryotes, the immune response is largely driven by transcriptomic upregulation of immune genes following pathogen detection^6^. By contrast, the extent, drivers, and nature of transcriptional regulation in prokaryotic immunity remains largely unexplored. This limitation stems in part from the fact that most antiphage systems have been characterised through plasmid-based heterologous expression rather than in their native genomic context^7^.

Phage infection was shown to induce transcriptional upregulation of defenses in a few specific cases^8–10^, but the prevalence of this response is uncertain. The phage lytic cycle can be extremely rapid (sometimes under 20 minutes^11^) and many phages degrade host genomes^12,13^ limiting the possibility of mounting a transcriptomic response to infection. By contrast, studies on the regulation of antiphage systems such as CRISPR–Cas or CBASS have shown that their expression is largely driven by phage-independent cues, including quorum sensing and metabolic status^14–22^. Beyond these specific examples, we currently lack a broad assessment of defense system transcription levels, their variation across physiological and environmental gradients, as well as across strains or species. Shedding light on these transcriptional patterns will however be key to understanding the regulation of prokaryotic immunity and its relevance in ecological settings, as well as untangle the potential synergies, redundancies, and fitness costs associated with encoding numerous antiphage systems per genome.

Here, we combine an original, highly resolved RNA-seq dataset of 540 samples spanning 15 *Escherichia coli* strains, six environmental conditions, and two growth stages with around 10,000 publicly available RNA-seq samples from 15 different species^23^ to explore the transcription patterns of 234 antiphage systems across 78 subtypes. Our analyses provide a systematic assessment of defense system transcription levels, variability, and drivers. We further unwind the genetic basis of transcriptional regulation and demonstrate how this information can guide the validation and study of prokaryotic immunity in native settings.
