## Supplementary material for "Environment and physiology shape antiphage system expression": Suppl. table 2

### Sheet: vectors
VECTORS
Name	Description	Sequence_PAM_spacer
pBAD	pBAD empty polycistronic destination vector (8D)	https://www.addgene.org/48282/
pBAD_PAM+spacer	pBAD bearing a PAM motif and a CRISPR spacer	AAGCGGAGTTTTCACGGAACGCACAGCGAATTATG
pBAD_PAM	pBAD with a PAM motif only	AAG
pBAD_spacer	pBAD with a CRISPR spacer only	CGGAGTTTTCACGGAACGCACAGCGAATTATG

### Sheet: results_37C
Strain	Plasmids	Replicate	CFU/mL	CFU/µg of DNA
BW25113	empty	1	41200	41200
BW25113	empty	2	48150	48150
BW25113	empty	3	58150	58150
BW25113	spacer2.2	1	16700	16700
BW25113	spacer2.2	2	17850	17850
BW25113	spacer2.2	3	15000	15000
BW25113	control2.2	1	47550	47550
BW25113	control2.2	2	11750	11750
BW25113	control2.2	3	27000	27000
BW25113	controlPAM	1	7700	7700
BW25113	controlPAM	2	43250	43250
BW25113	controlPAM	3	43000	43000
ECOR-46	empty	1	50	250
ECOR-46	empty	2	160	800
ECOR-46	empty	3	100	500
ECOR-46	spacer2.2	1	0	0
ECOR-46	spacer2.2	2	60	300
ECOR-46	spacer2.2	3	10	50
ECOR-46	control2.2	1	70	350
ECOR-46	control2.2	2	110	550
ECOR-46	control2.2	3	90	450
ECOR-46	controlPAM	1	100	500
ECOR-46	controlPAM	2	50	250
ECOR-46	controlPAM	3	50	250

### Sheet: results_20C
Strain	Plasmids	Replicate	CFU/mL	CFU/µg of DNA
BW25113	empty	1	28000	70000
BW25113	empty	2	34660	86650
BW25113	empty	3	35340	88350
BW25113	spacer2.2	1	11900	29750
BW25113	spacer2.2	2	20860	52150
BW25113	spacer2.2	3	7400	18500
BW25113	control2.2	1	26720	66800
BW25113	control2.2	2	42060	105150
BW25113	control2.2	3	35020	87550
BW25113	controlPAM	1	34480	86200
BW25113	controlPAM	2	33900	84750
BW25113	controlPAM	3	13100	32750
ECOR-46	empty	1	11280	28200
ECOR-46	empty	2	7380	18450
ECOR-46	empty	3	8300	20750
ECOR-46	spacer2.2	1	1040	2600
ECOR-46	spacer2.2	2	1120	2800
ECOR-46	spacer2.2	3	1520	3800
ECOR-46	control2.2	1	15040	37600
ECOR-46	control2.2	2	13900	34750
ECOR-46	control2.2	3	14880	37200
ECOR-46	controlPAM	1	11460	28650
ECOR-46	controlPAM	2	15540	38850
ECOR-46	controlPAM	3	14520	36300
